# Robustness and variability in *Caenorhabditis elegans* dauer gene expression

**DOI:** 10.1101/2024.08.15.608164

**Authors:** Johnny Cruz Corchado, Abhishiktha Godthi, Kavinila Selvarasu, Veena Prahlad

## Abstract

Both plasticity and robustness are pervasive features of developmental programs. The dauer in *Caenorhabditis elegans* is an arrested, hypometabolic alternative to the third larval stage of the nematode. Dauers undergo dramatic tissue remodeling and extensive physiological, metabolic, behavioral, and gene expression changes compared to conspecifics that continue development and can be induced by several adverse environments or genetic mutations that act as independent and parallel inputs into the larval developmental program. Therefore, dauer induction is an example of phenotypic plasticity. However, whether gene expression in dauer larvae induced to arrest development by different genetic or environmental triggers is invariant or varies depending on their route into dauer has not been examined. By using RNA-sequencing to characterize gene expression in different types of dauer larvae and computing the variance and concordance within Gene Ontologies (GO) and gene expression networks, we find that the expression patterns within most pathways are strongly correlated between dauer larvae, suggestive of transcriptional robustness. However, gene expression within specific defense pathways, pathways regulating some morphological traits, and several metabolic pathways differ between the dauer larvae. We speculate that the transcriptional robustness of core dauer pathways allows for the buffering of variation in the expression of genes involved in adaptation, allowing the dauers induced by different stimuli to survive in and exploit different niches.
