## Supplementary Table 1 for "Robustness and variability in *Caenorhabditis elegans* dauer gene expression"

	WT L2/L3	WT L2/L3	WT L2/L3	WT HID	WT HID	WT HID	ilc-17.1	ilc-17.1	ilc-17.1	cep-1 OE	cep-1 OE	cep-1 OE	daf-2	daf-2	daf-2	daf-7	daf-7	daf-7
WT L2/L3	0	39.72565072	38.13362662	253.4973799	255.7709334	253.3825065	362.1104817	363.8092263	365.1119941	300.6341003	301.0869497	300.5567524	338.3881689	337.7228376	338.2525634	285.4359467	286.0031121	286.7059571
WT L2/L3	39.72565072	0	38.71344576	255.3222386	257.6142345	255.171913	363.9968678	365.8110213	367.2274408	302.1888067	302.7403524	302.2079349	340.951799	340.4188874	341.0512186	287.5271416	288.1066605	288.8945625
WT L2/L3	38.13362662	38.71344576	0	254.049059	256.3621126	253.94461	362.6984493	364.4082998	365.7650755	301.0668681	301.5818481	300.9635683	339.1377183	338.4740776	339.1241345	286.0524551	286.5402546	287.3415229
WT HID	253.4973799	255.3222386	254.049059	0	55.73126043	52.02941606	239.1410171	240.0170506	240.341594	221.3100347	220.4880175	221.0560504	198.7244284	198.3999471	199.7316356	195.3916834	197.2360662	198.1417029
WT HID	255.7709334	257.6142345	256.3621126	55.73126043	0	58.07889318	239.4221249	239.044937	239.9763122	219.98738	219.4105203	219.1593588	198.2730434	197.9451087	199.4187898	194.7772409	195.8284176	197.8093373
WT HID	253.3825065	255.171913	253.94461	52.02941606	58.07889318	0	238.3406778	239.5599853	239.9521376	219.6302765	218.3851921	219.5999726	198.063279	197.8784686	198.2080909	193.7125112	195.5306687	196.8912704
ilc-17.1	362.1104817	363.9968678	362.6984493	239.1410171	239.4221249	238.3406778	0	73.25535298	71.53934787	233.465796	232.6664085	233.1193778	122.6064366	121.5077839	119.9353087	178.9301297	182.1304571	183.1806391
ilc-17.1	363.8092263	365.8110213	364.4082998	240.0170506	239.044937	239.5599853	73.25535298	0	69.30347553	234.7392661	232.999318	233.3230989	121.0151393	120.4911438	119.1712616	179.2572901	182.5696084	183.7644318
ilc-17.1	365.1119941	367.2274408	365.7650755	240.341594	239.9763122	239.9521376	71.53934787	69.30347553	0	233.7074519	232.9722043	233.0341399	118.6314044	119.6750035	118.2854839	179.5256085	181.462263	182.7349278
cep-1 OE	300.6341003	302.1888067	301.0668681	221.3100347	219.98738	219.6302765	233.465796	234.7392661	233.7074519	0	62.75829674	58.87802541	191.3162384	190.4779095	191.2597951	110.7686485	109.3078814	111.5213546
cep-1 OE	301.0869497	302.7403524	301.5818481	220.4880175	219.4105203	218.3851921	232.6664085	232.999318	232.9722043	62.75829674	0	62.48716711	189.9423928	189.0058848	189.4068344	109.7992454	108.4181282	110.1629752
cep-1 OE	300.5567524	302.2079349	300.9635683	221.0560504	219.1593588	219.5999726	233.1193778	233.3230989	233.0341399	58.87802541	62.48716711	0	190.355151	190.1290862	190.3363787	110.8355352	108.1211117	109.3866482
daf-2	338.3881689	340.951799	339.1377183	198.7244284	198.2730434	198.063279	122.6064366	121.0151393	118.6314044	191.3162384	189.9423928	190.355151	0	54.73887141	55.6796815	130.1097671	132.5624769	133.6923679
daf-2	337.7228376	340.4188874	338.4740776	198.3999471	197.9451087	197.8784686	121.5077839	120.4911438	119.6750035	190.4779095	189.0058848	190.1290862	54.73887141	0	52.62290268	129.0121743	131.0213948	132.9528872
daf-2	338.2525634	341.0512186	339.1241345	199.7316356	199.4187898	198.2080909	119.9353087	119.1712616	118.2854839	191.2597951	189.4068344	190.3363787	55.6796815	52.62290268	0	128.9700379	132.2835687	133.8892527
daf-7	285.4359467	287.5271416	286.0524551	195.3916834	194.7772409	193.7125112	178.9301297	179.2572901	179.5256085	110.7686485	109.7992454	110.8355352	130.1097671	129.0121743	128.9700379	0	52.18841063	55.26711153
daf-7	286.0031121	288.1066605	286.5402546	197.2360662	195.8284176	195.5306687	182.1304571	182.5696084	181.462263	109.3078814	108.4181282	108.1211117	132.5624769	131.0213948	132.2835687	52.18841063	0	54.64325062
daf-7	286.7059571	288.8945625	287.3415229	198.1417029	197.8093373	196.8912704	183.1806391	183.7644318	182.7349278	111.5213546	110.1629752	109.3866482	133.6923679	132.9528872	133.8892527	55.26711153	54.64325062	0
